# Exon inclusion signatures enable accurate estimation of splicing factor activity

**DOI:** 10.1101/2024.06.21.600051

**Authors:** Miquel Anglada-Girotto, Carolina Segura-Morales, Daniel F. Moakley, Chaolin Zhang, Samuel Miravet-Verde, Andrea Califano, Luis Serrano

**Affiliations:** Centre for Genomic Regulation (CRG), The Barcelona Institute of Science and Technology, Dr. Aiguader 88, Barcelona 08003, Spain; Department of Systems Biology, Vagelos College of Physicians and Surgeons, Columbia University Irving Medical Center, New York, USA 10032; Department of Biochemistry & Molecular Biophysics, Vagelos College of Physicians and Surgeons, Columbia University Irving Medical Center, New York, USA 10032; Center for Motor Neuron Biology and Disease, Columbia University, New York, USA 10032; Department of Biology, Institute of Microbiology and Swiss Institute of Bioinformatics, ETH Zurich, Zurich, Switzerland; Department of Medicine, Vagelos College of Physicians and Surgeons, Columbia University Irving Medical Center, New York, USA 10032; Herbert Irving Comprehensive Cancer Center, Columbia University Irving Medical Center, New York, USA 10032; Chan Zuckerberg Biohub New York, New York, NY, USA; Department of Biomedical Informatics, Vagelos College of Physicians and Surgeons, Columbia University Irving Medical Center, New York, USA 10032; Universitat Pompeu Fabra (UPF), Barcelona, Spain; ICREA, Pg. Lluís Companys 23, Barcelona 08010, Spain

**Keywords:** cancer, alternative splicing, splicing factor, protein activity, VIPER, carcinogenesis

## Abstract

Splicing factors control exon inclusion in messenger RNAs, shaping transcriptome and proteome diversity. Their catalytic activity is regulated by multiple layers, making single-omic measurements on their own fall short in identifying which splicing factors underlie a phenotype. Here, we posit that splicing factor activity can be estimated from changes in exon inclusion. To test this hypothesis, we benchmarked methods for constructing splicing factor→exon networks and estimating splicing factor activity. We found that combining RNA-seq perturbation-based networks with VIPER (Virtual Inference of Protein Activity by Enriched Regulon analysis) accurately captures splicing factor activation as modulated by multiple regulatory layers. This approach integrates splicing factor regulation into a single score derived solely from exon inclusion signatures, allowing functional interpretation of heterogeneous conditions. As a proof of concept, we identify recurrent cancer splicing programs, revealing oncogenic- and tumor suppressor-like splicing factors missed by conventional methods. These programs correlate with patient survival and key cancer hallmarks: initiation, proliferation, and immune evasion. Altogether, we show splicing factor activity can be accurately estimated from exon inclusion changes, enabling comprehensive analyses of splicing regulation with minimal data requirements.
