## Supplementary Table 1 for "Exon inclusion signatures enable accurate estimation of splicing factor activity": suptab01_consensus_list_splicing_factors.tsv

GENE	ENSEMBL	ENTREZ	in_rogalska	in_hegele	in_seiler	in_papasaikas	in_head	in_spliceosome_db	in_go_sf	in_go_rbp	spliceosome_db_complex	spliceosome_db_class
HTATSF1	ENSG00000102241	27336.0	True	True	True	True	False	True	True	True	17S U2 snRNP	17S U2 snRNP associated
DDX46	ENSG00000145833	9879.0	True	True	True	True	False	True	True	True	17S U2 snRNP, A complex	17S U2 snRNP associated
SF3A2	ENSG00000104897	8175.0	True	True	True	True	True	True	True	True	17S U2 snRNP, A complex, B complex, Bact complex, C complex, P complex	17S U2 snRNP
SF3A1	ENSG00000099995	10291.0	True	True	True	True	True	True	True	True	17S U2 snRNP, A complex, B complex, Bact complex, C complex, P complex	17S U2 snRNP
SF3B1	ENSG00000115524	23451.0	True	True	True	True	True	True	True	True	17S U2 snRNP, A complex, B complex, Bact complex, C complex, P complex	17S U2 snRNP
RNU2-1	ENSG00000274585	6066.0	True	False	True	False	False	True	True	False
SNRPA1	ENSG00000131876	6627.0	True	True	True	True	True	True	True	True	17S U2 snRNP, A complex, B complex, Bact complex, C complex, P complex	17S U2 snRNP
SNRPB2	ENSG00000125870	6629.0	True	True	True	True	True	True	True	True	17S U2 snRNP, A complex, B complex, Bact complex, C complex, P complex	17S U2 snRNP
SF3B4	ENSG00000143368	10262.0	True	True	True	True	True	True	True	True	17S U2 snRNP, A complex, B complex, Bact complex, C complex, P complex	17S U2 snRNP
SF3A3	ENSG00000183431	10946.0	True	True	True	True	True	True	True	True	17S U2 snRNP, A complex, B complex, Bact complex, C complex, P complex	17S U2 snRNP
SF3B2	ENSG00000087365	10992.0	True	True	True	True	True	True	True	True	17S U2 snRNP, A complex, B complex, Bact complex, C complex, P complex	17S U2 snRNP
SF3B3	ENSG00000189091	23450.0	True	True	True	True	True	True	True	True	17S U2 snRNP, A complex, B complex, Bact complex, C complex, P complex	17S U2 snRNP
SF3B6	ENSG00000115128	51639.0	True	True	True	True	False	True	True	True	17S U2 snRNP, A complex, B complex, Bact complex, C complex, P complex	17S U2 snRNP
SF3B5	ENSG00000169976	83443.0	True	True	True	False	False	True	True	True	17S U2 snRNP, A complex, B complex, Bact complex, C complex, P complex	17S U2 snRNP
PHF5A	ENSG00000100410	84844.0	True	True	True	False	False	True	True	True	17S U2 snRNP, A complex, B complex, Bact complex, C complex, P complex	17S U2 snRNP
SNRPB	ENSG00000125835	6628.0	True	True	True	True	True	True	True	True	17S U2 snRNP, A complex, B complex, Bact complex, C complex, U1 snRNP, U4/U6 snRNP, U5 snRNP, tri-snRNP, P complex	Sm
SNRPD1	ENSG00000167088	6632.0	True	True	True	True	True	True	True	True	17S U2 snRNP, A complex, B complex, Bact complex, C complex, U1 snRNP, U4/U6 snRNP, U5 snRNP, tri-snRNP, P complex	Sm
SNRPD2	ENSG00000125743	6633.0	True	True	True	True	False	True	True	True	17S U2 snRNP, A complex, B complex, Bact complex, C complex, U1 snRNP, U4/U6 snRNP, U5 snRNP, tri-snRNP, P complex	Sm
SNRPD3	ENSG00000100028	6634.0	True	True	True	True	True	True	True	True	17S U2 snRNP, A complex, B complex, Bact complex, C complex, U1 snRNP, U4/U6 snRNP, U5 snRNP, tri-snRNP, P complex	Sm
SNRPE	ENSG00000182004	6635.0	True	True	True	True	True	True	True	True	17S U2 snRNP, A complex, B complex, Bact complex, C complex, U1 snRNP, U4/U6 snRNP, U5 snRNP, tri-snRNP, P complex	Sm
SNRPF	ENSG00000139343	6636.0	True	True	True	True	True	True	True	True	17S U2 snRNP, A complex, B complex, Bact complex, C complex, U1 snRNP, U4/U6 snRNP, U5 snRNP, tri-snRNP, P complex	Sm
SNRPG	ENSG00000143977	6637.0	True	True	True	True	False	True	True	True	17S U2 snRNP, A complex, B complex, Bact complex, C complex, U1 snRNP, U4/U6 snRNP, U5 snRNP, tri-snRNP, P complex	Sm
HNRNPA1	ENSG00000135486	3178.0	True	True	True	True	True	True	True	True	A complex	hnRNP
HNRNPAB	ENSG00000197451	3182.0	True	True	True	False	True	True	False	True	A complex	hnRNP
U2AF1	ENSG00000160201	7307.0	True	True	True	True	True	True	True	True	A complex	17S U2 snRNP associated
U2AF2	ENSG00000063244	11338.0	True	True	True	True	True	True	True	True	A complex	17S U2 snRNP associated
RBM17	ENSG00000134453	84991.0	True	True	True	True	True	True	True	True	A complex	17S U2 snRNP associated
PUF60	ENSG00000179950	22827.0	True	True	True	True	True	True	True	True	A complex	17S U2 snRNP associated
SMNDC1	ENSG00000119953	10285.0	True	True	True	True	True	True	True	True	A complex	17S U2 snRNP associated
CHERP	ENSG00000085872	10523.0	True	True	True	True	False	True	False	True	A complex	17S U2 snRNP associated
U2SURP	ENSG00000163714	23350.0	True	True	True	True	True	True	False	True	A complex	17S U2 snRNP associated
RBM25	ENSG00000119707	58517.0	True	True	True	True	True	True	True	True	A complex	Recruited at A complex
RBM5	ENSG00000003756	10181.0	True	True	True	True	True	True	True	True	A complex	Recruited at A complex
SF1	ENSG00000168066	7536.0	True	True	True	True	True	True	True	True	A complex	Recruited at A complex
RBM10	ENSG00000182872	8241.0	True	True	True	True	True	True	True	True	A complex	Recruited at A complex
THRAP3	ENSG00000054118	9967.0	True	True	True	True	False	True	True	True	A complex	Recruited at A complex
PRPF40A	ENSG00000196504	55660.0	True	True	True	True	True	True	True	True	A complex	Recruited at A complex
CCAR1	ENSG00000060339	55749.0	True	True	True	True	False	True	False	True	A complex	Recruited at A complex
SUGP1	ENSG00000105705	57794.0	True	True	True	False	False	True	True	True	A complex	Recruited at A complex
DHX15	ENSG00000109606	1665.0	True	True	True	True	False	True	True	True	A complex, B complex	17S U2 snRNP associated
SNRNP70	ENSG00000104852	6625.0	True	True	True	True	True	True	True	True	A complex, B complex, U1 snRNP	U1 snRNP
SNRPA	ENSG00000077312	6626.0	True	True	True	True	False	True	True	True	A complex, B complex, U1 snRNP	U1 snRNP
SNRPC	ENSG00000124562	6631.0	True	True	True	True	True	True	True	True	A complex, B complex, U1 snRNP	U1 snRNP
RNU1-1	ENSG00000206652	26871.0	True	False	True	False	False	True	False	False	A complex, B complex, U1 snRNP	U1 snRNP
PQBP1	ENSG00000102103	10084.0	True	True	True	True	False	True	True	False	B complex	PRP19 complex
WBP11	ENSG00000084463	51729.0	True	True	True	True	False	True	True	True	B complex	PRP19 complex
TFIP11	ENSG00000100109	24144.0	True	True	True	True	False	True	True	False	B complex	Recruited at B complex
IK	ENSG00000113141	3550.0	True	True	True	True	False	True	True	False	B complex	Recruited at B complex
MFAP1	ENSG00000140259	4236.0	True	True	True	True	False	True	True	True	B complex	Recruited at B complex
WBP4	ENSG00000120688	11193.0	True	False	True	True	False	True	True	True	B complex	Recruited at B complex
SMU1	ENSG00000122692	55234.0	True	True	True	True	True	True	True	False	B complex	Recruited at B complex
PRPF38A	ENSG00000134748	84950.0	True	True	True	False	True	True	True	True	B complex	Recruited at B complex
ZMAT2	ENSG00000146007	153527.0	True	True	True	False	False	True	True	False	B complex	Recruited at B complex
CDC5L	ENSG00000096401	988.0	True	True	True	True	False	True	True	True	B complex, Bact complex, C complex, P complex	PRP19 complex
PLRG1	ENSG00000171566	5356.0	True	True	True	True	False	True	True	False	B complex, Bact complex, C complex, P complex	PRP19 complex
BCAS2	ENSG00000116752	10286.0	True	True	True	True	True	True	True	False	B complex, Bact complex, C complex, P complex	PRP19 complex
PRPF19	ENSG00000110107	27339.0	True	True	True	True	True	True	True	False	B complex, Bact complex, C complex, P complex	PRP19 complex
CWC15	ENSG00000150316	51503.0	True	True	True	True	True	True	True	True	B complex, Bact complex, C complex, P complex	PRP19 complex
CTNNBL1	ENSG00000132792	56259.0	True	True	True	True	False	True	True	False	B complex, Bact complex, C complex, P complex	PRP19 complex
RBM22	ENSG00000086589	55696.0	True	True	True	True	True	True	True	True	B complex, Bact complex, C complex, P complex	PRP19 related
BUD31	ENSG00000106245	8896.0	True	True	True	True	True	True	True	False	B complex, Bact complex, C complex, P complex	PRP19 related
AQR	ENSG00000021776	9716.0	True	True	True	True	True	True	True	True	B complex, Bact complex, C complex, P complex	PRP19 related
PPIE	ENSG00000084072	10450.0	True	True	True	True	False	True	True	True	B complex, Bact complex, C complex, P complex	PRP19 related
SNW1	ENSG00000100603	22938.0	True	True	True	True	False	True	True	True	B complex, Bact complex, C complex, P complex	PRP19 related
CRNKL1	ENSG00000101343	51340.0	True	True	True	True	False	True	True	True	B complex, Bact complex, C complex, P complex	PRP19 related
PPIL1	ENSG00000137168	51645.0	True	True	True	True	False	True	True	False	B complex, Bact complex, C complex, P complex	PRP19 related
XAB2	ENSG00000076924	56949.0	True	True	True	True	False	True	True	False	B complex, Bact complex, C complex, P complex	PRP19 related
ISY1	ENSG00000240682	57461.0	True	True	True	True	False	True	True	True	B complex, Bact complex, C complex, P complex	PRP19 related
RNU6-1	ENSG00000206625	26827.0	True	False	True	False	False	True	True	True	B complex, Bact complex, C complex, U4/U6 snRNP, tri-snRNP, P complex	U4/U6 snRNP
PRPF8	ENSG00000174231	10594.0	True	True	True	True	True	True	True	True	B complex, Bact complex, C complex, U5 snRNP, tri-snRNP, P complex	U5 snRNP
EFTUD2	ENSG00000108883	9343.0	True	True	True	True	False	True	True	True	B complex, Bact complex, C complex, U5 snRNP, tri-snRNP, P complex	U5 snRNP
SNRNP40	ENSG00000060688	9410.0	True	True	True	True	True	True	True	True	B complex, Bact complex, C complex, U5 snRNP, tri-snRNP, P complex	U5 snRNP
SNRNP200	ENSG00000144028	23020.0	True	True	True	True	True	True	True	True	B complex, Bact complex, C complex, U5 snRNP, tri-snRNP, P complex	U5 snRNP
RNU5A-1	ENSG00000199568	26831.0	True	False	True	False	False	True	True	False	B complex, Bact complex, C complex, U5 snRNP, tri-snRNP, P complex	U5 snRNP
LSM7	ENSG00000130332	51690.0	True	True	True	True	True	True	True	True	B complex, tri-snRNP	LSm
LSM6	ENSG00000164167	11157.0	True	True	True	True	True	True	True	True	B complex, tri-snRNP	LSm
LSM5	ENSG00000106355		True	True	True	False	True	True	True	True	B complex, tri-snRNP	LSm
LSM4	ENSG00000130520	25804.0	True	True	True	True	True	True	True	True	B complex, tri-snRNP	LSm
LSM3	ENSG00000170860	27258.0	True	True	True	True	True	True	True	True	B complex, tri-snRNP	LSm
NAA38	ENSG00000183011	84316.0	True	True	True	False	True	False	False	False
LSM2	ENSG00000204392	57819.0	True	True	True	True	True	True	True	True	B complex, tri-snRNP	LSm
SART1	ENSG00000175467	9092.0	True	True	True	True	True	True	True	True	B complex, tri-snRNP	tri-snRNP
USP39	ENSG00000168883	10713.0	True	True	True	True	False	True	True	False	B complex, tri-snRNP	tri-snRNP
SNU13	ENSG00000100138	4809.0	True	True	True	True	False	True	True	True	B complex, U4/U6 snRNP, tri-snRNP	U4/U6 snRNP
PRPF4	ENSG00000136875	9128.0	True	True	True	True	True	True	True	True	B complex, U4/U6 snRNP, tri-snRNP	U4/U6 snRNP
PRPF3	ENSG00000117360	9129.0	True	True	True	True	True	True	True	True	B complex, U4/U6 snRNP, tri-snRNP	U4/U6 snRNP
PPIH	ENSG00000171960	10465.0	True	True	True	True	False	True	True	False	B complex, U4/U6 snRNP, tri-snRNP	U4/U6 snRNP
PRPF31	ENSG00000105618	26121.0	True	True	True	True	False	True	True	True	B complex, U4/U6 snRNP, tri-snRNP	U4/U6 snRNP
RNU4-1	ENSG00000200795	26835.0	True	False	True	False	False	True	True	True	B complex, U4/U6 snRNP, tri-snRNP	U4/U6 snRNP
PRPF6	ENSG00000101161	24148.0	True	True	True	True	True	True	True	True	B complex, U5 snRNP, tri-snRNP	U5 snRNP
DDX23	ENSG00000174243	9416.0	True	True	True	True	False	True	True	True	B complex, U5 snRNP, tri-snRNP	U5 snRNP
TXNL4A	ENSG00000141759	10907.0	True	True	True	True	False	True	True	False	B complex, U5 snRNP, tri-snRNP	U5 snRNP
PRCC	ENSG00000143294	5546.0	True	True	True	False	False	True	False	False	Bact complex	Recruited at Bact complex
PPIL2	ENSG00000100023	23759.0	True	True	True	True	False	True	False	False	Bact complex	Recruited at Bact complex
CWC25	ENSG00000273559	54883.0	True	False	True	False	True	True	True	False	Bact complex	Recruited at Bact complex
SAP18	ENSG00000150459	10284.0	True	True	True	False	False	True	True	True	Bact complex, C complex	EJC/mRNP
GPATCH1	ENSG00000076650	55094.0	True	True	True	False	False	True	True	True	Bact complex, C complex	Recruited at Bact complex
RBMX2	ENSG00000134597	51634.0	True	True	True	False	True	True	True	True	Bact complex, C complex	RES complex
EIF4A3	ENSG00000141543	9775.0	True	True	True	True	False	True	True	True	Bact complex, C complex, P complex	EJC/mRNP
GPKOW	ENSG00000068394	27238.0	True	True	True	False	False	True	True	True	Bact complex, C complex, P complex	Recruited at Bact complex
RNF113A	ENSG00000125352	7737.0	True	True	True	False	False	True	True	False	Bact complex, C complex, P complex	Recruited at Bact complex
DHX16	ENSG00000204560	8449.0	True	True	True	True	False	True	True	True	Bact complex, C complex, P complex	Recruited at Bact complex
CWC27	ENSG00000153015	10283.0	True	True	True	True	False	True	True	False	Bact complex, C complex, P complex	Recruited at Bact complex
CWC22	ENSG00000163510	57703.0	True	True	True	True	False	True	True	True	Bact complex, C complex, P complex	Recruited at Bact complex
ZNF830	ENSG00000198783	91603.0	True	True	True	True	False	True	True	False	Bact complex, C complex, P complex	Recruited at Bact complex
CCDC12	ENSG00000160799	151903.0	True	True	True	True	False	True	False	False	Bact complex, C complex, P complex	Recruited at Bact complex
BUD13	ENSG00000137656	84811.0	True	True	True	True	True	True	True	True	Bact complex, C complex, P complex	RES complex
SNIP1	ENSG00000163877	79753.0	True	True	True	False	True	True	True	True	Bact complex, C complex, P complex	RES complex
CDC40	ENSG00000168438	51362.0	True	True	True	True	False	True	True	True	Bact complex, C complex, P complex	Second step factors
DHX35	ENSG00000101452	60625.0	True	True	True	True	False	True	True	True	C complex	Recruited at C complex
PRPF18	ENSG00000165630	8559.0	True	True	True	True	True	True	True	False	C complex	Second step factors
HNRNPC	ENSG00000092199	3183.0	True	True	True	True	True	True	True	True	C complex, P complex	hnRNP
MAGOH	ENSG00000162385	4116.0	True	True	True	True	True	True	True	True	C complex, P complex	EJC/mRNP
RBM8A	ENSG00000265241	9939.0	True	True	True	True	False	True	True	True	C complex, P complex	EJC/mRNP
HSPA8	ENSG00000109971	3312.0	True	True	True	True	False	True	True	True	C complex, P complex	PRP19 complex
PPIG	ENSG00000138398	9360.0	True	True	True	True	False	True	True	True	C complex, P complex	Recruited at C complex
ESS2	ENSG00000100056	8220.0	True	True	True	True	False	True	True	False	C complex, P complex	Recruited at C complex
CDK10	ENSG00000185324	8558.0	True	True	True	True	False	True	False	False	C complex, P complex	Recruited at C complex
FAM50A	ENSG00000071859	9130.0	True	True	True	True	False	True	True	True	C complex, P complex	Recruited at C complex
PPWD1	ENSG00000113593	23398.0	True	True	True	True	False	True	True	False	C complex, P complex	Recruited at C complex
SYF2	ENSG00000117614	25949.0	True	True	True	True	True	True	True	True	C complex, P complex	Recruited at C complex
FAM32A	ENSG00000105058	26017.0	True	True	True	True	False	True	False	True	C complex, P complex	Recruited at C complex
NOSIP	ENSG00000142546	51070.0	True	True	True	True	False	True	False	True	C complex, P complex	Recruited at C complex
DDX41	ENSG00000183258	51428.0	True	True	True	True	False	True	True	True	C complex, P complex	Recruited at C complex
C9orf78	ENSG00000136819	51759.0	True	True	True	True	False	True	True	True	C complex, P complex	Recruited at C complex
PPIL3	ENSG00000240344	53938.0	True	True	True	True	False	True	True	False	C complex, P complex	Recruited at C complex
CACTIN	ENSG00000105298	58509.0	True	True	True	True	False	True	True	True	C complex, P complex	Recruited at C complex
STEEP1	ENSG00000018610	63932.0	True	True	True	True	False	True	False	False	C complex, P complex	Recruited at C complex
LENG1	ENSG00000105617	79165.0	True	False	True	True	False	True	False	False	C complex, P complex	Recruited at C complex
WDR83	ENSG00000123154	84292.0	True	True	True	True	False	True	True	False	C complex, P complex	Recruited at C complex
FRA10AC1	ENSG00000148690	118924.0	True	True	True	False	False	True	False	False	C complex, P complex	Recruited at C complex
SDE2	ENSG00000143751	163859.0	True	True	True	True	False	True	False	True	C complex, P complex	Recruited at C complex
DHX8	ENSG00000067596	1659.0	True	True	True	True	False	True	True	True	C complex, P complex	Second step factors
SLU7	ENSG00000164609	10569.0	True	True	True	True	True	True	True	True	C complex, P complex	Second step factors
SRRM2	ENSG00000167978	23524.0	True	True	True	True	True	True	True	True	C complex, P complex	SR related
CD2BP2	ENSG00000169217	10421.0	True	True	True	True	False	True	True	False	U5 snRNP, tri-snRNP	U5 snRNP
ELAVL1	ENSG00000066044	1994.0	True	True	True	True	True	True	False	True
RBFOX2	ENSG00000100320	23543.0	True	True	True	False	True	True	True	True
PTBP1	ENSG00000011304	5725.0	True	True	True	True	True	True	True	True
KHSRP	ENSG00000088247	8570.0	True	False	True	False	True	True	True	True
QKI	ENSG00000112531	9444.0	True	True	True	False	True	True	True	True
CELF1	ENSG00000149187	10658.0	True	True	True	False	True	True	True	True
RAVER1	ENSG00000161847	125950.0	True	False	True	False	True	True	True	True
MBNL1	ENSG00000152601	4154.0	True	False	True	False	True	True	True	True
FUBP1	ENSG00000162613	8880.0	True	False	True	False	True	True	False	True
MBNL2	ENSG00000139793	10150.0	True	False	True	False	True	True	True	True
CELF2	ENSG00000048740	10659.0	True	False	True	False	True	True	True	True
RAVER2	ENSG00000162437	55225.0	True	False	True	False	True	True	True	True
MBNL3	ENSG00000076770	55796.0	True	False	True	False	True	True	True	True
PTBP2	ENSG00000117569	58155.0	True	True	True	False	True	True	True	True
HNRNPF	ENSG00000169813	3185.0	True	True	True	True	True	True	True	True
HNRNPH1	ENSG00000169045	3187.0	True	True	True	True	True	True	True	True
SYNCRIP	ENSG00000135316	10492.0	True	True	True	True	False	True	True	True
HNRNPK	ENSG00000165119	3190.0	True	True	True	True	True	True	True	True
HNRNPL	ENSG00000104824	3191.0	True	False	True	True	True	True	True	True
HNRNPU	ENSG00000153187	3192.0	True	True	True	True	False	True	True	True
HNRNPM	ENSG00000099783	4670.0	True	True	True	False	True	True	True	True
PCBP1	ENSG00000169564	5093.0	True	True	True	False	True	True	False	True
FUS	ENSG00000089280	2521.0	True	True	True	True	True	True	True	True
PCBP2	ENSG00000197111	5094.0	True	True	True	False	True	True	False	True
HNRNPA2B1	ENSG00000122566	3181.0	True	True	True	True	True	True	True	True
HNRNPD	ENSG00000138668	3184.0	True	True	True	True	True	True	False	True
HNRNPLL	ENSG00000143889	92906.0	True	False	True	False	True	True	True	True
HNRNPH2	ENSG00000126945	3188.0	True	True	True	True	True	True	True	True
HNRNPH3	ENSG00000096746	3189.0	True	True	True	True	True	True	True	True
HNRNPDL	ENSG00000152795	9987.0	True	False	True	False	False	True	False	True
HNRNPR	ENSG00000125944	10236.0	True	True	True	True	True	True	True	True
HNRNPA0	ENSG00000177733	10949.0	True	True	True	True	True	True	False	True
HNRNPUL1	ENSG00000105323	11100.0	True	True	True	False	True	True	False	True
RALY	ENSG00000125970	22913.0	True	True	True	True	True	True	True	True
RBMXL2	ENSG00000170748	27288.0	True	False	True	False	False	True	True	True
RBMX	ENSG00000147274	27316.0	True	True	True	False	False	True	True	True
RALYL	ENSG00000184672	138046.0	True	False	True	False	True	True	False	True
HNRNPA3	ENSG00000170144	220988.0	True	True	True	True	False	True	True	True
HNRNPUL2	ENSG00000214753	221092.0	True	False	True	False	False	True	False	True
HNRNPCL1	ENSG00000179172	343069.0	True	False	True	False	False	True	False	True
RBM14	ENSG00000239306	10432.0	True	False	True	False	True	True	True	True
DDX6	ENSG00000110367	1656.0	True	False	True	False	False	True	False	True
DDX39B	ENSG00000198563	7919.0	True	True	True	True	False	True	True	True
DDX21	ENSG00000165732	9188.0	True	False	True	False	False	True	False	True
ZC3H11A	ENSG00000058673	9877.0	True	False	True	False	False	True	False	True
DHX57	ENSG00000163214	90957.0	True	True	True	True	False	True	False	True
RBM47	ENSG00000163694	54502.0	True	False	True	False	True	True	False	True
ZNF326	ENSG00000162664	284695.0	True	False	True	False	False	True	True	True
DDX1	ENSG00000079785	1653.0	True	False	True	False	False	True	True	True
RBM3	ENSG00000102317	5935.0	True	False	True	False	True	True	True	True
RBM4	ENSG00000173933	5936.0	True	True	True	False	True	True	True	True
RBM14-RBM4	ENSG00000248643	100526737.0	True	False	False	False	False	False	False	False
ZNF131	ENSG00000172262	7690.0	True	False	True	False	False	True	False	False
ZNF207	ENSG00000010244	7756.0	True	True	True	True	False	True	False	True
DDX3Y	ENSG00000067048	8653.0	True	False	True	False	False	True	False	True
DDX18	ENSG00000088205	8886.0	True	False	True	False	False	True	False	True
ZMYM3	ENSG00000147130	9203.0	True	False	True	False	False	True	False	False
RNF40	ENSG00000103549	9810.0	True	False	True	False	False	True	False	True
DDX39A	ENSG00000123136	10212.0	True	False	True	False	False	True	True	True
DDX19B	ENSG00000157349	11269.0	True	False	True	False	False	True	False	True
DHX30	ENSG00000132153	22907.0	True	False	True	True	False	True	False	True
ZC3H13	ENSG00000123200	23091.0	True	False	True	False	False	True	True	True
GPATCH8	ENSG00000186566	23131.0	True	False	True	False	False	True	False	True
ZC3H4	ENSG00000130749	23211.0	True	False	True	False	False	True	False	True
ZNF346	ENSG00000113761	23567.0	True	False	True	False	False	True	False	True
RBM15B	ENSG00000259956	29890.0	True	False	True	False	False	True	True	True
ZFR	ENSG00000056097	51663.0	True	False	True	False	False	True	False	True
RBM27	ENSG00000091009	54439.0	True	False	True	False	True	True	False	True
AGGF1	ENSG00000164252	55109.0	True	True	True	False	False	True	False	False
ZCCHC8	ENSG00000033030	55596.0	True	False	True	False	False	True	True	True
DDX27	ENSG00000124228	55661.0	True	False	True	False	False	True	False	True
ZMAT5	ENSG00000100319	55954.0	True	False	True	False	False	True	True	False
RNF20	ENSG00000155827	56254.0	True	False	True	False	False	True	False	True
ZC3HAV1	ENSG00000105939	56829.0	True	False	True	False	False	True	False	True
RNF213	ENSG00000173821	57674.0	True	False	True	False	False	True	False	False
GPATCH3	ENSG00000198746	63906.0	True	False	True	False	False	True	False	False
RBM26	ENSG00000139746	64062.0	True	False	True	False	True	True	False	True
RBM42	ENSG00000126254	79171.0	True	True	True	False	True	True	True	True
DHX40	ENSG00000108406	79665.0	True	False	True	False	False	True	False	True
RNF34	ENSG00000170633	80196.0	True	False	True	False	False	True	False	False
ZCRB1	ENSG00000139168	85437.0	True	False	True	False	False	True	True	True
ZC3H18	ENSG00000158545	124245.0	True	True	True	False	False	True	False	True
RBM45	ENSG00000155636	129831.0	True	False	True	False	True	True	False	True
DHX36	ENSG00000174953	170506.0	True	False	True	False	False	True	False	True
CHAMP1	ENSG00000198824	283489.0	True	False	False	False	False	True	False	False
RBMXL1	ENSG00000213516	494115.0	True	False	True	False	False	True	True	True
NCBP1	ENSG00000136937	4686.0	True	True	True	True	False	True	True	True
RBM39	ENSG00000131051	9584.0	True	True	True	True	True	True	True	True
RBM15	ENSG00000162775	64783.0	True	False	True	True	True	True	True	True
NCBP2	ENSG00000114503	22916.0	True	True	True	True	False	True	True	True
KHDRBS1	ENSG00000121774	10657.0	True	True	True	True	True	True	True	True
EWSR1	ENSG00000182944	2130.0	True	False	False	True	True	True	False	True
DDX5	ENSG00000108654	1655.0	True	True	True	True	False	True	True	True
DDX3X	ENSG00000215301	1654.0	True	True	True	True	False	True	False	True
YBX1	ENSG00000065978	4904.0	True	True	True	True	False	True	True	True
NUMA1	ENSG00000137497	4926.0	True	False	True	False	False	True	False	False
PABPN1	ENSG00000100836	8106.0	True	False	False	True	False	True	False	True
PABPC4	ENSG00000090621	8761.0	True	False	False	False	False	True	False	True
DHX34	ENSG00000134815	9704.0	True	False	True	False	False	True	False	True
RBM7	ENSG00000076053	10179.0	True	True	True	False	True	True	True	True
DDX17	ENSG00000100201	10521.0	True	True	True	True	False	True	True	True
IGF2BP3	ENSG00000136231	10643.0	True	False	True	True	False	True	False	True
XRN2	ENSG00000088930	22803.0	True	False	False	False	False	True	False	True
PABPC1	ENSG00000070756	26986.0	True	True	True	True	False	True	True	True
SRRT	ENSG00000087087	51593.0	True	True	True	True	False	True	False	True
DDX19A	ENSG00000168872	55308.0	True	False	True	False	False	True	False	True
PAXBP1	ENSG00000159086	94104.0	True	True	True	True	False	True	True	False
SRSF9	ENSG00000111786	8683.0	True	True	True	True	True	True	True	True
SRSF7	ENSG00000115875	6432.0	True	True	True	True	True	True	True	True
SRSF3	ENSG00000112081	6428.0	True	True	True	True	True	True	True	True
SRSF4	ENSG00000116350	6429.0	True	True	True	True	True	True	True	True
TRA2A	ENSG00000164548	29896.0	True	True	True	False	True	True	True	True
SRSF5	ENSG00000100650	6430.0	True	True	True	True	True	True	True	True
SRSF1	ENSG00000136450	6426.0	True	True	True	True	True	True	True	True
SRSF2	ENSG00000161547	6427.0	True	True	True	True	True	True	True	True
SRSF11	ENSG00000116754	9295.0	True	False	True	True	True	True	True	True
SRSF10	ENSG00000188529	10772.0	True	True	True	True	True	True	True	True
SRSF6	ENSG00000124193	6431.0	True	True	True	True	True	True	True	True
SFSWAP	ENSG00000061936	6433.0	True	False	False	False	True	True	True	True
TRA2B	ENSG00000136527	6434.0	True	True	True	False	True	True	True	True
SRSF8	ENSG00000263465	10929.0	True	False	True	False	False	True	True	True
SRSF12	ENSG00000154548	135295.0	True	False	True	False	True	True	True	True
SREK1	ENSG00000153914	140890.0	True	False	True	False	True	True	True	True
DDX42	ENSG00000198231	11325.0	True	True	True	False	False	True	False	True
PNN	ENSG00000100941	5411.0	True	True	True	False	False	True	True	True
UPF1	ENSG00000005007	5976.0	True	False	False	False	False	True	False	True
ALYREF	ENSG00000183684	10189.0	True	True	True	True	False	True	True	True
NXF1	ENSG00000162231	10482.0	True	False	False	False	False	True	False	True
RNPS1	ENSG00000205937	10921.0	True	True	True	True	True	True	True	True
CASC3	ENSG00000108349	22794.0	True	False	False	False	False	True	True	True
ACIN1	ENSG00000100813	22985.0	True	True	True	True	False	True	True	True
NXT1	ENSG00000132661	29107.0	True	False	False	False	False	True	False	False
PRPF4B	ENSG00000112739	8899.0	True	True	True	True	True	True	True	True
YJU2	ENSG00000105248	55702.0	True	False	True	False	False	True	True	False
DHX38	ENSG00000140829	9785.0	True	True	True	True	False	True	True	True
LUC7L	ENSG00000007392	55692.0	True	True	True	False	True	True	True	True
ZRSR2	ENSG00000169249	8233.0	True	False	True	False	False	True	True	True
SNRNP35	ENSG00000184209	11066.0	True	False	True	False	False	True	True	True
RNPC3	ENSG00000185946	55599.0	True	False	True	False	True	True	True	True
SNRNP25	ENSG00000161981	79622.0	True	False	True	False	True	True	True	False
SNRNP48	ENSG00000168566	154007.0	True	False	True	False	True	True	True	False
SART3	ENSG00000075856	9733.0	True	False	False	False	True	True	True	True
SFPQ	ENSG00000116560	6421.0	True	False	True	True	True	True	True	True
NONO	ENSG00000147140	4841.0	True	False	True	True	False	True	True	True
SRPK1	ENSG00000096063	6732.0	True	True	True	False	True	True	True	True
DBR1	ENSG00000138231	51163.0	True	False	False	True	False	True	True	True
LSM1	ENSG00000175324	27257.0	True	False	True	False	True	True	True	True
PRPF39	ENSG00000185246	55015.0	True	False	True	False	False	True	True	True
DHX9	ENSG00000135829	1660.0	True	True	True	True	False	True	True	True
SNRNP27	ENSG00000124380	11017.0	True	True	True	True	True	True	True	False
MTREX	ENSG00000039123	23517.0	True	False	True	True	False	True	True	True
PRPF38B	ENSG00000134186	55119.0	True	False	True	False	True	True	True	True
CCAR2	ENSG00000158941	57805.0	True	True	True	False	False	True	True	True
FRG1	ENSG00000109536	2483.0	True	True	True	True	False	True	True	True
MOV10	ENSG00000155363	4343.0	True	False	True	True	False	True	False	True
TRIM24	ENSG00000122779	8805.0	True	False	True	False	False	True	False	False
FUBP3	ENSG00000107164	8939.0	True	False	True	True	True	True	False	True
NCOR1	ENSG00000141027	9611.0	True	False	False	False	False	True	False	False
CFAP20	ENSG00000070761	29105.0	True	True	True	True	False	True	False	True
DDX50	ENSG00000107625	79009.0	True	False	True	False	False	True	False	True
CCNQ	ENSG00000262919	92002.0	True	False	True	False	False	True	False	False
GPATCH11	ENSG00000152133	253635.0	True	False	True	False	False	True	False	False
MATR3	ENSG00000015479	9782.0	True	True	True	True	False	True	False	True
JUP	ENSG00000173801	3728.0	True	True	True	False	False	True	False	False
BCAS1	ENSG00000064787	8537.0	True	False	True	False	False	True	False	False
RACK1	ENSG00000204628	10399.0	True	True	True	False	False	True	False	True
FAM50B	ENSG00000145945	26240.0	True	True	True	True	False	True	False	False
ZCCHC10	ENSG00000155329	54819.0	True	True	True	False	False	True	False	False
WDR70	ENSG00000082068	55100.0	True	False	False	False	False	True	False	False
NKAP	ENSG00000101882	79576.0	True	True	True	False	False	True	False	True
YJU2B	ENSG00000104957	81576.0	True	True	True	False	False	True	False	False
RBM4B	ENSG00000173914	83759.0	True	False	True	False	True	True	True	True
TOE1	ENSG00000132773	114034.0	True	True	True	False	False	True	False	True
TTC14	ENSG00000163728	151613.0	True	True	True	False	False	True	False	False
SRRM1	ENSG00000133226	10250.0	True	True	True	True	True	True	True	True
THOC1	ENSG00000079134	9984.0	True	True	True	True	False	True	True	True
THOC5	ENSG00000100296	8563.0	True	True	True	True	False	True	True	True
THOC2	ENSG00000125676	57187.0	True	True	True	True	False	True	True	True
THOC6	ENSG00000131652	79228.0	True	False	True	True	False	True	True	True
THOC7	ENSG00000163634	80145.0	True	True	True	True	False	True	True	True
THOC3	ENSG00000051596	84321.0	True	True	True	True	False	True	True	True
DNAJC8	ENSG00000126698	22826.0	False	True	True	True	False	True	False	False
BUB3	ENSG00000154473	9184.0	False	True	True	True	False	True	False	False
TRIR	ENSG00000123144	79002.0	False	True	True	True	False	True	False	True
CDK11A	ENSG00000008128	728642.0	False	True	True	False	False	True	False	False
RBM23	ENSG00000100461	55147.0	False	True	True	False	False	False	True	True
TCERG1	ENSG00000113649	10915.0	False	True	True	True	False	True	True	True
ILF3	ENSG00000129351	3609.0	False	True	True	True	False	True	False	True
ILF2	ENSG00000143621	3608.0	False	True	True	True	False	True	False	True
HSPB1	ENSG00000106211	3315.0	False	True	True	False	False	True	False	True
UBL5	ENSG00000198258	59286.0	False	True	True	False	False	True	True	False
NCBP3	ENSG00000074356	55421.0	False	True	True	False	False	True	False	True
SEC31B	ENSG00000075826	25956.0	False	True	True	False	False	False	False	False
PPP1CA	ENSG00000172531	5499.0	False	True	True	False	False	True	False	False
NRIP2	ENSG00000053702	83714.0	False	True	True	False	False	True	False	False
PPP1R8	ENSG00000117751	5511.0	False	True	True	False	False	False	True	True
SAP30BP	ENSG00000161526	29115.0	False	True	True	False	False	True	False	False
ARGLU1	ENSG00000134884	55082.0	False	True	True	False	True	True	False	False
CIRBP	ENSG00000099622	1153.0	False	True	True	True	False	True	True	True
PRMT5	ENSG00000100462	10419.0	False	True	True	True	False	True	True	False
PPIL4	ENSG00000131013	85313.0	False	True	True	False	False	True	False	True
WDR77	ENSG00000116455	79084.0	False	True	True	False	False	False	True	False
NSRP1	ENSG00000126653	84081.0	False	True	True	True	False	True	True	True
HSPA1A	ENSG00000204389	3303.0	False	True	True	True	False	True	True	True
DNAJC6	ENSG00000116675	9829.0	False	True	True	False	False	True	False	False
SMN1	ENSG00000172062	6606.0	False	True	True	False	False	True	True	True
CLNS1A	ENSG00000074201	1207.0	False	True	True	False	False	False	True	True
BAG2	ENSG00000112208	9532.0	False	True	True	False	False	True	False	False
RBBP6	ENSG00000122257	5930.0	False	True	True	False	False	True	False	True
YBX3	ENSG00000060138	8531.0	False	True	True	True	False	True	False	True
KIN	ENSG00000151657	22944.0	False	True	True	True	False	True	False	True
KHDRBS3	ENSG00000131773	10656.0	False	True	True	False	True	True	True	True
SRPK2	ENSG00000135250	6733.0	False	True	True	True	True	False	True	True
C1QBP	ENSG00000108561	708.0	False	False	True	False	False	True	True	True
CDK12	ENSG00000167258	51755.0	False	False	True	True	False	True	True	False
CELF3	ENSG00000159409	11189.0	False	False	True	False	True	False	True	True
CELF4	ENSG00000101489	56853.0	False	False	True	False	True	False	True	True
CELF5	ENSG00000161082	60680.0	False	False	True	False	True	False	True	True
CELF6	ENSG00000140488	60677.0	False	False	True	False	True	False	True	True
CLASRP	ENSG00000104859	11129.0	False	False	True	False	True	False	True	False
CLK1	ENSG00000013441	1195.0	False	False	True	False	False	False	True	False
CLK2	ENSG00000176444	1196.0	False	False	True	False	False	True	True	False
CLK3	ENSG00000179335	1198.0	False	False	True	False	False	False	True	True
CLK4	ENSG00000113240	57396.0	False	False	True	False	False	True	True	False
CPSF6	ENSG00000111605	11052.0	False	False	True	True	True	True	False	True
CSN3	ENSG00000171209	1448.0	False	False	True	False	False	False	False	False
DDX20	ENSG00000064703	11218.0	False	False	True	False	False	True	True	True
INTS6L	ENSG00000165359	203522.0	False	False	True	False	False	False	False	False
EEF1A1	ENSG00000156508	1915.0	False	False	True	False	False	True	False	True
EIF2S2	ENSG00000125977	8894.0	False	False	True	False	False	True	False	True
EIF3A	ENSG00000107581	8661.0	False	False	True	False	False	True	False	True
ELAVL2	ENSG00000107105	1993.0	False	False	True	False	True	False	False	True
ELAVL3	ENSG00000196361	1995.0	False	False	True	False	True	False	False	True
ELAVL4	ENSG00000162374	1996.0	False	False	True	False	True	False	True	True
FMR1	ENSG00000102081	2332.0	False	False	True	False	False	False	True	True
GEMIN2	ENSG00000092208	8487.0	False	False	True	False	False	True	True	False
GEMIN5	ENSG00000082516	25929.0	False	False	True	False	False	True	True	True
GRSF1	ENSG00000132463	2926.0	False	False	True	False	True	False	True	True
HSPA1B	ENSG00000204388	3304.0	False	False	True	False	False	True	False	True
HSPA5	ENSG00000044574	3309.0	False	False	True	True	False	True	False	False
INTS1	ENSG00000164880	26173.0	False	False	True	False	False	True	False	False
INTS3	ENSG00000143624	65123.0	False	False	True	False	False	True	False	False
INTS4	ENSG00000149262	92105.0	False	False	True	False	False	True	False	False
INTS5	ENSG00000185085	80789.0	False	False	True	False	False	True	False	False
INTS6	ENSG00000102786	26512.0	False	False	True	False	False	True	False	False
INTS7	ENSG00000143493	25896.0	False	False	True	False	False	True	False	False
VIRMA	ENSG00000164944	25962.0	False	False	True	True	False	True	True	True
LSM10	ENSG00000181817	84967.0	False	False	True	False	True	False	True	True
LSM8	ENSG00000128534	51691.0	False	False	True	False	False	True	True	True	B complex, tri-snRNP	LSm
LUC7L2	ENSG00000146963	51631.0	False	False	True	False	False	True	True	True
LUC7L3	ENSG00000108848	51747.0	False	False	True	True	True	True	True	True
MFSD11	ENSG00000092931	79157.0	False	False	True	False	False	False	False	False
MSI1	ENSG00000135097	4440.0	False	False	True	False	True	False	False	True
MSI2	ENSG00000153944	124540.0	False	False	True	False	True	True	False	True
MYEF2	ENSG00000104177	50804.0	False	False	True	False	False	False	False	True
NELFE	ENSG00000204356	7936.0	False	False	True	False	True	True	False	True
NOVA1	ENSG00000139910	4857.0	False	False	True	False	True	False	True	True
NOVA2	ENSG00000104967	4858.0	False	False	True	False	True	False	True	True
NUDT21	ENSG00000167005	11051.0	False	False	True	True	False	True	False	True
PCBP3	ENSG00000183570	54039.0	False	False	True	False	True	True	False	True
PCBP4	ENSG00000090097	57060.0	False	False	True	False	True	False	True	True
PDCD7	ENSG00000090470	10081.0	False	False	True	False	False	True	True	False
PPM1G	ENSG00000115241	5496.0	False	False	True	True	False	True	False	False
PRPF40B	ENSG00000110844	25766.0	False	False	True	False	True	False	True	True
PSEN1	ENSG00000080815	5663.0	False	False	True	False	False	True	False	False
PSIP1	ENSG00000164985	11168.0	False	False	True	False	True	False	True	True
PTBP3	ENSG00000119314	9991.0	False	False	True	False	True	False	True	True
RBMS1	ENSG00000153250	5937.0	False	False	True	False	True	False	False	True
SNRPN	ENSG00000128739	6638.0	False	False	True	False	False	True	True	True
SNURF	ENSG00000273173	8926.0	False	False	True	False	False	False	False	False
SPEN	ENSG00000065526	23013.0	False	False	True	True	False	True	False	True
SRPK3	ENSG00000184343	26576.0	False	False	True	False	True	False	True	False
SSB	ENSG00000138385	6741.0	False	False	True	False	False	True	False	True
TAF15	ENSG00000270647	8148.0	False	False	True	True	False	True	True	True
TIA1	ENSG00000116001	7072.0	False	False	True	True	True	False	True	True
TIAL1	ENSG00000151923	7073.0	False	False	True	True	True	True	False	True
TNPO1	ENSG00000083312	3842.0	False	False	True	False	False	False	False	True
TOP1MT	ENSG00000184428	116447.0	False	False	True	False	False	False	False	False
TOPORS	ENSG00000197579	10210.0	False	False	True	False	False	False	False	False
U2AF1L4	ENSG00000161265	199746.0	False	False	True	False	False	False	True	True
WTAP	ENSG00000146457	9589.0	False	False	True	True	False	True	True	False
ZRSR2P1	ENSG00000212643	7310.0	False	False	True	False	False	False	True	True
ESRP1	ENSG00000104413	54845.0	False	False	False	True	True	False	True	True
ESRP2	ENSG00000103067	80004.0	False	False	False	True	True	True	True	True
HMGA1	ENSG00000137309	3159.0	False	False	False	True	False	True	False	True
DIS3	ENSG00000083520	22894.0	False	False	False	True	False	True	False	True
EXOSC4	ENSG00000178896	54512.0	False	False	False	True	False	True	False	True
DHX32	ENSG00000089876	55760.0	False	False	False	True	False	False	False	True
DHX33	ENSG00000005100	56919.0	False	False	False	True	False	False	False	True
DDX10	ENSG00000178105	1662.0	False	False	False	True	False	False	False	True
DDX24	ENSG00000089737	57062.0	False	False	False	True	False	False	False	True
DDX52	ENSG00000278053	11056.0	False	False	False	True	False	False	False	True
DIS3L	ENSG00000166938	115752.0	False	False	False	True	False	False	False	True
DEK	ENSG00000124795	7913.0	False	False	False	True	False	True	False	True
DDX31	ENSG00000125485	64794.0	False	False	False	True	False	False	False	True
DDX11	ENSG00000013573	1663.0	False	False	False	True	False	False	False	True
DDX28	ENSG00000182810	55794.0	False	False	False	True	False	False	False	True
DDX12P	ENSG00000214826	440081.0	False	False	False	True	False	False	False	True
TDRD9	ENSG00000156414	122402.0	False	False	False	True	False	False	False	True
HFM1	ENSG00000162669	164045.0	False	False	False	True	False	False	False	False
EP300	ENSG00000100393	2033.0	False	False	False	True	False	True	False	True
KAT2A	ENSG00000108773	2648.0	False	False	False	True	False	False	True	False
KAT5	ENSG00000172977	10524.0	False	False	False	True	False	False	False	False
CARM1	ENSG00000142453	10498.0	False	False	False	True	False	False	False	False
BRD4	ENSG00000141867	23476.0	False	False	False	True	False	False	False	False
CTCF	ENSG00000102974	10664.0	False	False	False	True	False	False	False	False
CHD1	ENSG00000153922	1105.0	False	False	False	True	False	False	False	False
DICER1	ENSG00000100697	23405.0	False	False	False	True	False	False	False	True
RBM6	ENSG00000004534	10180.0	False	False	False	True	True	False	True	True
MORF4L1	ENSG00000185787	10933.0	False	False	False	True	False	True	False	False
HDAC1	ENSG00000116478	3065.0	False	False	False	True	False	False	False	False
SIRT1	ENSG00000096717	23411.0	False	False	False	True	False	False	False	False
HDAC2	ENSG00000196591	3066.0	False	False	False	True	False	True	False	True
HDAC4	ENSG00000068024	9759.0	False	False	False	True	False	False	False	False
HDAC6	ENSG00000094631	10013.0	False	False	False	True	False	False	False	False
ASCL1	ENSG00000139352	429.0	False	False	False	True	False	False	False	False
TET1	ENSG00000138336	80312.0	False	False	False	True	False	False	False	False
HDAC3	ENSG00000171720	8841.0	False	False	False	True	False	False	False	False
SUV39H1	ENSG00000101945	6839.0	False	False	False	True	False	False	False	False
SETD1A	ENSG00000099381	9739.0	False	False	False	True	False	False	False	True
EHMT2	ENSG00000204371	10919.0	False	False	False	True	False	False	False	False
SETD2	ENSG00000181555	29072.0	False	False	False	True	False	False	False	False
MECP2	ENSG00000169057	4204.0	False	False	False	True	False	False	False	True
MBD2	ENSG00000134046	8932.0	False	False	False	True	False	False	False	True
NAB2	ENSG00000166886	4665.0	False	False	False	True	False	False	False	False
BMI1	ENSG00000168283	648.0	False	False	False	True	False	False	False	False
EED	ENSG00000074266	8726.0	False	False	False	True	False	False	False	False
PHC1	ENSG00000111752	1911.0	False	False	False	True	False	False	False	False
KDM1A	ENSG00000004487	23028.0	False	False	False	True	False	True	True	True
KDM4B	ENSG00000127663	23030.0	False	False	False	True	False	False	False	False
PHC2	ENSG00000134686	1912.0	False	False	False	True	False	False	False	False
EZH2	ENSG00000106462	2146.0	False	False	False	True	False	False	False	True
SMARCA4	ENSG00000127616	6597.0	False	False	False	True	False	True	False	True
SMARCA2	ENSG00000080503	6595.0	False	False	False	True	False	True	False	False
KAT2B	ENSG00000114166	8850.0	False	False	False	True	False	False	True	False
DNMT1	ENSG00000130816	1786.0	False	False	False	True	False	True	False	True
AGO2	ENSG00000123908	27161.0	False	False	False	True	False	False	False	True
CBX3	ENSG00000122565	11335.0	False	False	False	True	False	True	False	False
RPS6KA5	ENSG00000100784	9252.0	False	False	False	True	False	False	False	False
ASH2L	ENSG00000129691	9070.0	False	False	False	True	False	True	False	False
BCLAF1	ENSG00000029363	9774.0	False	False	False	False	True	True	False	True
BICC1	ENSG00000122870	80114.0	False	False	False	False	True	False	False	True
CPSF7	ENSG00000149532	79869.0	False	False	False	False	True	True	False	True
CSTF2	ENSG00000101811	1478.0	False	False	False	False	True	False	False	True
CSTF2T	ENSG00000177613	23283.0	False	False	False	False	True	False	False	True
KHDRBS2	ENSG00000112232	202559.0	False	False	False	False	True	False	True	True
MEX3B	ENSG00000183496	84206.0	False	False	False	False	True	False	False	True
MEX3C	ENSG00000176624	51320.0	False	False	False	False	True	False	False	True
MEX3D	ENSG00000181588	399664.0	False	False	False	False	True	False	False	True
PNISR	ENSG00000132424	25957.0	False	False	False	False	True	False	False	True
RBFOX1	ENSG00000078328	54715.0	False	False	False	False	True	False	True	True
RBM12	ENSG00000244462	10137.0	False	False	False	False	True	False	True	True
RBM18	ENSG00000119446	92400.0	False	False	False	False	True	True	False	True
RBM19	ENSG00000122965	9904.0	False	False	False	False	True	False	True	True
RBM20	ENSG00000203867	282996.0	False	False	False	False	True	False	True	True
RBM24	ENSG00000112183	221662.0	False	False	False	False	True	False	True	True
RBM28	ENSG00000106344	55131.0	False	False	False	False	True	False	True	True
RBM33	ENSG00000184863	155435.0	False	False	False	False	True	False	False	True
RBM34	ENSG00000188739	23029.0	False	False	False	False	True	False	False	True
RBM38	ENSG00000132819	55544.0	False	False	False	False	True	False	True	True
RBM41	ENSG00000089682	55285.0	False	False	False	False	True	False	True	True
RBM43	ENSG00000184898	375287.0	False	False	False	False	True	False	False	True
RBMS2	ENSG00000076067	5939.0	False	False	False	False	True	False	False	True
RBMS3	ENSG00000144642	27303.0	False	False	False	False	True	False	False	True
RBPMS	ENSG00000157110	11030.0	False	False	False	False	True	False	False	True
RBPMS2	ENSG00000166831	348093.0	False	False	False	False	True	False	False	True
SCAF1	ENSG00000126461	58506.0	False	False	False	False	True	False	True	True
SCAF4	ENSG00000156304	57466.0	False	False	False	False	True	True	False	True
SCAF8	ENSG00000213079	22828.0	False	False	False	False	True	True	False	True
SCAF11	ENSG00000139218	9169.0	False	False	False	False	True	True	True	True
SRRM3	ENSG00000177679	222183.0	False	False	False	False	True	False	True	True
SRRM4	ENSG00000139767	84530.0	False	False	False	False	True	False	True	True
UHMK1	ENSG00000152332	127933.0	False	False	False	False	True	False	False	True
