## Supplementary Table 3 for "Exon inclusion signatures enable accurate estimation of splicing factor activity": cancer_program.tsv

ENSEMBL	driver_type	n	n_sign	n_sum	GENE
ENSG00000005007	Oncogenic	10	10	7	UPF1
ENSG00000011304	Oncogenic	14	14	14	PTBP1
ENSG00000021776	Tumor suppressor	10	-10	-7	AQR
ENSG00000029363	Oncogenic	12	12	11	BCLAF1
ENSG00000033030	Tumor suppressor	12	-12	-11	ZCCHC8
ENSG00000039123	Oncogenic	12	12	12	MTREX
ENSG00000048740	Oncogenic	9	9	7	CELF2
ENSG00000065978	Oncogenic	12	12	12	YBX1
ENSG00000074201	Tumor suppressor	9	-9	-6	CLNS1A
ENSG00000077312	Oncogenic	10	10	7	SNRPA
ENSG00000078328	Tumor suppressor	12	-12	-10	RBFOX1
ENSG00000079134	Oncogenic	14	14	14	THOC1
ENSG00000086589	Tumor suppressor	9	-9	-7	RBM22
ENSG00000087087	Oncogenic	9	9	6	SRRT
ENSG00000087365	Tumor suppressor	12	-12	-11	SF3B2
ENSG00000088205	Oncogenic	11	11	9	DDX18
ENSG00000088247	Oncogenic	11	11	9	KHSRP
ENSG00000089280	Oncogenic	9	9	6	FUS
ENSG00000089737	Tumor suppressor	13	-13	-13	DDX24
ENSG00000096401	Tumor suppressor	10	-10	-8	CDC5L
ENSG00000099381	Tumor suppressor	13	-13	-13	SETD1A
ENSG00000099622	Tumor suppressor	10	-10	-6	CIRBP
ENSG00000099783	Tumor suppressor	12	-12	-10	HNRNPM
ENSG00000099995	Tumor suppressor	10	-10	-7	SF3A1
ENSG00000100056	Tumor suppressor	12	-12	-11	ESS2
ENSG00000100109	Oncogenic	12	12	11	TFIP11
ENSG00000100201	Tumor suppressor	12	-12	-10	DDX17
ENSG00000100320	Tumor suppressor	9	-9	-6	RBFOX2
ENSG00000100461	Oncogenic	13	13	13	RBM23
ENSG00000100650	Oncogenic	13	13	12	SRSF5
ENSG00000100697	Oncogenic	10	10	10	DICER1
ENSG00000100813	Oncogenic	10	10	10	ACIN1
ENSG00000101811	Oncogenic	9	9	7	CSTF2
ENSG00000102317	Tumor suppressor	11	-11	-9	RBM3
ENSG00000104852	Oncogenic	10	10	7	SNRNP70
ENSG00000104897	Tumor suppressor	10	-10	-6	SF3A2
ENSG00000104967	Tumor suppressor	12	-12	-12	NOVA2
ENSG00000105058	Oncogenic	13	13	12	FAM32A
ENSG00000105705	Tumor suppressor	12	-12	-12	SUGP1
ENSG00000106344	Oncogenic	10	10	9	RBM28
ENSG00000107164	Tumor suppressor	8	-8	-6	FUBP3
ENSG00000108561	Oncogenic	10	10	9	C1QBP
ENSG00000108654	Oncogenic	11	11	8	DDX5
ENSG00000108883	Tumor suppressor	10	-10	-7	EFTUD2
ENSG00000110367	Tumor suppressor	9	-9	-6	DDX6
ENSG00000110844	Oncogenic	10	10	6	PRPF40B
ENSG00000111605	Oncogenic	13	13	12	CPSF6
ENSG00000112081	Oncogenic	10	10	7	SRSF3
ENSG00000112531	Tumor suppressor	10	-10	-7	QKI
ENSG00000113240	Oncogenic	9	9	6	CLK4
ENSG00000114503	Tumor suppressor	10	-10	-7	NCBP2
ENSG00000115524	Tumor suppressor	10	-10	-7	SF3B1
ENSG00000115875	Tumor suppressor	9	-9	-7	SRSF7
ENSG00000116001	Oncogenic	9	9	6	TIA1
ENSG00000116350	Oncogenic	9	9	7	SRSF4
ENSG00000121774	Oncogenic	12	12	11	KHDRBS1
ENSG00000122566	Tumor suppressor	10	-10	-7	HNRNPA2B1
ENSG00000122779	Oncogenic	11	11	9	TRIM24
ENSG00000122965	Tumor suppressor	12	-12	-11	RBM19
ENSG00000123908	Tumor suppressor	10	-10	-7	AGO2
ENSG00000125352	Tumor suppressor	12	-12	-12	RNF113A
ENSG00000125977	Oncogenic	14	14	14	EIF2S2
ENSG00000129351	Oncogenic	14	14	14	ILF3
ENSG00000130816	Tumor suppressor	9	-9	-6	DNMT1
ENSG00000131013	Tumor suppressor	8	-8	-6	PPIL4
ENSG00000131773	Oncogenic	13	13	13	KHDRBS3
ENSG00000132463	Tumor suppressor	12	-12	-10	GRSF1
ENSG00000134453	Tumor suppressor	9	-9	-7	RBM17
ENSG00000134748	Tumor suppressor	11	-11	-8	PRPF38A
ENSG00000134815	Oncogenic	8	8	6	DHX34
ENSG00000135097	Tumor suppressor	9	-9	-7	MSI1
ENSG00000135486	Oncogenic	13	13	12	HNRNPA1
ENSG00000136231	Oncogenic	10	10	7	IGF2BP3
ENSG00000136527	Tumor suppressor	9	-9	-6	TRA2B
ENSG00000138385	Oncogenic	12	12	10	SSB
ENSG00000138398	Oncogenic	9	9	7	PPIG
ENSG00000138668	Oncogenic	12	12	11	HNRNPD
ENSG00000139746	Oncogenic	8	8	7	RBM26
ENSG00000139767	Oncogenic	11	11	8	SRRM4
ENSG00000139793	Tumor suppressor	10	-10	-7	MBNL2
ENSG00000140488	Oncogenic	7	7	6	CELF6
ENSG00000141543	Tumor suppressor	11	-11	-9	EIF4A3
ENSG00000142546	Oncogenic	12	12	10	NOSIP
ENSG00000143368	Tumor suppressor	10	-10	-8	SF3B4
ENSG00000143889	Oncogenic	12	12	11	HNRNPLL
ENSG00000144028	Tumor suppressor	11	-11	-9	SNRNP200
ENSG00000146457	Tumor suppressor	11	-11	-11	WTAP
ENSG00000147140	Oncogenic	13	13	12	NONO
ENSG00000151923	Oncogenic	11	11	9	TIAL1
ENSG00000152601	Tumor suppressor	10	-10	-7	MBNL1
ENSG00000153187	Oncogenic	12	12	11	HNRNPU
ENSG00000153944	Oncogenic	11	11	10	MSI2
ENSG00000155636	Tumor suppressor	8	-8	-7	RBM45
ENSG00000157110	Tumor suppressor	9	-9	-6	RBPMS
ENSG00000157349	Oncogenic	12	12	12	DDX19B
ENSG00000158941	Tumor suppressor	9	-9	-8	CCAR2
ENSG00000160201	Tumor suppressor	12	-12	-10	U2AF1
ENSG00000161526	Tumor suppressor	8	-8	-7	SAP30BP
ENSG00000161847	Tumor suppressor	10	-10	-7	RAVER1
ENSG00000162385	Tumor suppressor	10	-10	-7	MAGOH
ENSG00000162775	Tumor suppressor	10	-10	-7	RBM15
ENSG00000163694	Oncogenic	11	11	9	RBM47
ENSG00000164252	Tumor suppressor	10	-10	-7	AGGF1
ENSG00000165119	Tumor suppressor	12	-12	-10	HNRNPK
ENSG00000168438	Tumor suppressor	10	-10	-7	CDC40
ENSG00000169057	Oncogenic	8	8	6	MECP2
ENSG00000172062	Tumor suppressor	9	-9	-6	SMN1
ENSG00000173821	Oncogenic	12	12	12	RNF213
ENSG00000174231	Tumor suppressor	10	-10	-6	PRPF8
ENSG00000176444	Oncogenic	8	8	6	CLK2
ENSG00000177733	Oncogenic	11	11	9	HNRNPA0
ENSG00000179335	Oncogenic	10	10	8	CLK3
ENSG00000179950	Tumor suppressor	11	-11	-10	PUF60
ENSG00000183258	Oncogenic	11	11	10	DDX41
ENSG00000183431	Tumor suppressor	11	-11	-10	SF3A3
ENSG00000188739	Oncogenic	9	9	6	RBM34
ENSG00000189091	Tumor suppressor	9	-9	-6	SF3B3
ENSG00000197111	Tumor suppressor	9	-9	-6	PCBP2
ENSG00000198231	Oncogenic	12	12	11	DDX42
ENSG00000204356	Oncogenic	9	9	9	NELFE
ENSG00000213079	Tumor suppressor	9	-9	-8	SCAF8
ENSG00000240344	Oncogenic	9	9	6	PPIL3
